# Mycobacterial RNase E cleaves with a distinct sequence preference and controls the degradation rates of most *Mycolicibacterium smegmatis* mRNAs

**DOI:** 10.1101/2023.03.14.532454

**Authors:** Ying Zhou, Huaming Sun, Diego A. Vargas-Blanco, Maria Carla Martini, Abigail R. Rapiejko, Michael R. Chase, Samantha R. Joubran, Alexa B. Davis, Joseph P. Dainis, Jessica M. Kelly, Thomas R. Ioerger, Louis A. Roberts, Sarah M. Fortune, Scarlet S. Shell

## Abstract

The mechanisms and regulation of RNA degradation in mycobacteria have been subject to increased interest following the identification of interplay between RNA metabolism and drug resistance. Mycobacteria encode multiple ribonucleases that are predicted to participate in mRNA degradation and/or processing of stable RNAs. RNase E is an endoribonuclease hypothesized to play a major role in mRNA degradation due to its essentiality in mycobacteria and its role in mRNA degradation in gram-negative bacteria. Here, we defined the impact of RNase E on mRNA degradation rates transcriptome-wide in the non-pathogenic model *Mycolicibacterium smegmatis*. RNase E played a rate-limiting role in the degradation of at least 89% of protein-coding genes, with leadered transcripts generally being more affected by RNase E repression than leaderless transcripts. There was an apparent global slowing of transcription in response to knockdown of RNase E, suggesting that *M. smegmatis* regulates transcription in responses to changes in mRNA degradation. This compensation was incomplete, as the abundance of most transcripts increased upon RNase E knockdown. We assessed the sequence preferences for cleavage by RNase E transcriptome-wide in both *M. smegmatis* and *M. tuberculosis*, and found a consistent bias for cleavage in C-rich regions. Purified RNase E had a clear preference for cleavage immediately upstream of cytidines, distinct from the sequence preferences of RNase E in gram-negatives. We furthermore report a high-resolution map of mRNA cleavage sites in *M. tuberculosis*, which occur primarily within the RNase E-preferred sequence context, confirming RNase E as a broad contributor to *M. tuberculosis* transcriptome structure.
