## Supplementary material for "Mycobacterial RNase E cleaves with a distinct sequence preference and controls the degradation rates of most *Mycolicibacterium smegmatis* mRNAs": Table S6

### Sheet: Sheet1
Table S6. Gene pairs in M. tuberculosis that were predicted to be transcribed as polycistrons, have one or more cleavage sites near the end of the first gene or between the two genes, and have a 2-fold or greated difference in expression upstream and downstream of the cleavage site(s).
First gene number	First gene name	Second gene number	Second gene name	Expression ratio first gene/second gene	Location of cleavage site(s)	Coordinate of highest coverage cleavage site	Coordinate of second highest coverage cleavage site, when present and with coverage >1/10th the coverage of the highest coverage site
Rv0284	eccC3	Rv0285	PE5	0.4	CDS	349552	349564
Rv0286	PPE4	Rv0287	esxG	0.3	CDS	351356	351359
Rv0554	bpoC	Rv0555	menD	0.4	CDS	646169
Rv1181	pks4	Rv1182	papA3	0.5	IG	1320001	1320012
Rv1304	atpB	Rv1305	atpE	0.4	CDS	1460976	1460957
Rv1460		Rv1461		0.5	CDS	1646930	1646971
Rv1589	bioB	Rv1590		0.5	CDS	1791204
Rv1808	PPE32	Rv1809	PPE33	0.4	IG	2051156
Rv1809	PPE33	Rv1810		0.1	IG	2052690
Rv1909c	furA	Rv1908c	katG	0.5	CDS	2156168
Rv2243	fabD	Rv2244	acpM	0.2	CDS and IG	2517724	2517630
Rv2404c	lepA	Rv2403c	lppR	0.4	CDS	2701593	2701740
Rv2541		Rv2542		0.4	IG	2865105
Rv2599		Rv2600		0.2	CDS	2927827	2927843
Rv2928	tesA	Rv2929		0.5	CDS	3242885
Rv3215	entC	Rv3216		0.5	CDS	3593300	3593313
Rv3432c	gadB	Rv3431c		0.5	CDS	3850393
Rv3602c	panC	Rv3601c	panD	0.5	CDS	4044345
Rv3790	dprE1	Rv3791	dprE2	0.4	CDS	4237149	4237055
Rv3809c	glf	Rv3808c	glfT2	0.5	CDS	4272270	4272293
Rv3873	PPE68	Rv3874	esxB	0.1	IG	4352202
