## Supplementary material for "Mycobacterial RNase E cleaves with a distinct sequence preference and controls the degradation rates of most *Mycolicibacterium smegmatis* mRNAs": Table S7

### Sheet: Sheet1
qPCR primers
Gene	Primer name	Primer sequence
msmeg_2758 (sigA)	JR273	GACTACACCAAGGGCTACAAG
msmeg_2758 (sigA)	JR274	TTGATCACCTCGACCATGTG
msmeg_6439 (rraA)	SSS697	AACTACGGCGGCAAGAT
msmeg_6439 (rraA)	SSS698	GTCGAGAGGATCGACTTCAG
msmeg_4941 (atpE)	SSS909	GGGTAACGCGCTGATCTC
msmeg_4941 (atpE)	SSS910	GAAGGCCAGGTTGATGAAGTA
msmeg_0065 (esxB)	SSS537	GGTGAGGACACAGGGAAATAAG
msmeg_0065 (esxB)	SSS538	CGGAGATGCGCTCGAAAT
msmeg_2685 (rnj)	SSS706	TCATCCTCTCATCGGGTTTC
msmeg_2685 (rnj)	SSS707	TTCGCGCTCAACCTTCT
msmeg_4626 (rne)	SSS846	TCAACACCGGCAAGTTCA
msmeg_4626 (rne)	SSS847	CCATGTCGATGAAGTCGATGA
msmeg_4665	SSS1298	GCCTGGAACTCGGTGTG
msmeg_4665	SSS1299	ACATCTCCGGGATGACGA
msmeg_5691	SSS2041	GCCAACATGCCCGGTTA
msmeg_5691	SSS2042	GCACGAGCACCAGTTCA
msmeg_6941 (khpB)	SSS2019	CGAGGACGATCTCGAAGAG
msmeg_6941 (khpB)	SSS2020	GAAGTCCAGGAGGTCCAAA
5' RACE oligos
Description	Primer name	Primer sequence
5' RACE adapter	SSS1016	CTGGAGCACGAGGACACTGACATGGACTGAAGGAGTrArGrArArA
cDNA synthesis for 5' RACE of top strand of in vitro transcribed substrate	SSS916	CTCGTGGTCCAGTTCCATC
Forward primer for amplifying 5' RACE ligation products	SSS1018	CTGACATGGACTGAAGGAGTA
3' RACE adapter	SSS2433	/5Phos/rUrUrUAACCGCGAATTCCAGGCT/3InvdT/
cDNA synthesis for 3' RACE	SSS2434	AGCCTGGAATTCGCGGTTAAA
Forward primer for amplifying 3' RACE ligation products of in vitro substrate	SSS917	GCGCTGATCGCCATGTT
Alternate forward primer for amplifying 5' RACE ligation products	SSS1017	CTGGAGCACGAGGACACTGA
Reverse primer for amplifying 5' RACE ligation products from rRNA	SSS2210	AATTGCACATCAATTTGTCCGC
